# Astrocyte transcriptomic analysis identifies glypican 5 downregulation as a contributor to synaptic dysfunction in Alzheimer’s disease models

**DOI:** 10.1101/2024.10.30.621182

**Authors:** Isabel H. Salas, Adrien Paumier, Tao Tao, Aksinya Derevyanko, Corey Switzler, Jillybeth Burgado, Melia Movsesian, Setareh Metanat, Trinity Dawoodtabar, Quinn Asbell, Arash Fassihi, Nicola J. Allen

**Affiliations:** Salk Institute for Biological Studies, Molecular Neurobiology Laboratory, 10010 North Torrey Pines Road, La Jolla, CA 92037, USA; University of California San Diego, 9500 Gilman Drive, La Jolla, CA 92093, USA

**Keywords:** Astrocytes, Glia, Alzheimer’s disease, Neurodegenerative disorders, Synapses, Learning and memory, Synaptic transmission, Dementia, Cognitive decline

## Abstract

Synaptic dysfunction is an early feature in Alzheimer’s disease (AD) and correlates with cognitive decline. Astrocytes are essential regulators of synapses, impacting synapse formation, maturation, elimination and function. To understand if synapse-supportive functions of astrocytes are altered in AD, we used astrocyte BacTRAP mice to generate a comprehensive dataset of hippocampal astrocyte transcriptional alterations in two mouse models of Alzheimer’s pathology (APPswe/PS1dE9 and Tau P301S), characterizing sex and age-dependent changes. We found that astrocytes from both models downregulate genes important for synapse regulation and function such as the synapse-maturation factor Glypican 5. This transcriptional signature is shared with human post-mortem AD patients. Manipulating a key component of this signature by *in vivo* overexpression of Glypican 5 in astrocytes is sufficient to prevent early synaptic dysfunction and improve spatial learning in APPswe/PS1dE9 mice. These findings open new avenues to target astrocytic factors to mitigate AD synaptic dysfunction.
