## Supplementary Table 1 for "Astrocyte transcriptomic analysis identifies glypican 5 downregulation as a contributor to synaptic dysfunction in Alzheimer’s disease models"

### Sheet: APP 4mo
Sample_name	RIN value	Conc. [ng/µl]	% Aligned	Million reads Aligned
APP1-M-4MO	8.1	27.9	89.8	36.7
APP2-M-4MO	8.2	32	87.1	24.5
APP3-M-4MO	8.3	38.6	85.3	27.3
APP4-M-4MO	8.5	33.7	83.4	38.1
APP5-M-4MO	8.2	50.8	83	23.8
APP1-M-4MO-input	8	22.9	84.3	29.9
WT1-M-4MO	8.3	35.1	83.8	30.1
WT2-M-4MO	8.3	28.5	82.2	30.3
WT3-M-4MO	8.1	38.5	93.2	45.6
WT4-M-4MO	8.2	27.6	89	27.9
WT5-M-4MO	8.2	37.6	86.7	27.2
WT6-M-4MO	8.1	37.5	86.9	28.8
WT7-M-4MO	8.4	34	86.1	29.3
WT1-M-4MO-input	8.4	20.6
APP1-F-4MO	8.2	20.3	86.3	29.1
APP2-F-4MO	8.4	21.7	90.1	33.8
APP3-F-4MO	8.3	27.5	90.5	27
APP4-F-4MO	8.3	23	85.4	23
APP5-F-4MO	8.1	27.1	86	27.5
APP6-F-4MO*	8.5	22.3	83.9	33.2
APP1-F-4MO-input	8.5	24.7
WT1-F-4MO	8.1	43	85.9	24.8
WT2-F-4MO	8.4	31.6	84.6	28.6
WT3-F-4MO	8.5	27.5	83.2	26.9
WT4-F-4MO	8.4	19.3	89.8	23.7
WT5-F-4MO	8.5	11.1	88.2	33.5
WT6-F-4MO	8.6	22.9	88.1	24.2
WT1-F-4MO-input	8.6	28	86.1	35.8
Samples excluded
APP6-F-4MO*	This sample did not show an enrichment for astrocyte genes and cluster with the input. It was removed from the analysis
APP1-F-4MO-input	This sample is enriched for astrocyte genes and it seems to be a pulldown. It was remove from the input/pulldown analysis

### Sheet: APP 6MO
Sample_name	RIN value	Conc. [ng/µl]	% Aligned	Million reads Aligned	New ID	Rin value	Conc. [ng/μl]	% reads mapped	Million reads Aligned
APP1-M-6MO	8.4	18.4	80.5	26.4
APP2-M-6MO	8.4	17.3	86.9	28.9
APP4-M-6MO	8.4	27.9	88.5	36.5
APP5-M-6MO	8.4	24.5	87.6	32
APP6-M-6MO	8.3	28	89.7	27.3
APP7-M-6MO	8.4	29.4	85.8	31.3
APP1-M-6MO-input	7.9	35.1	86.4	30
WT1-M-6MO	8.1	21.6	87	30.5
WT2-M-6MO	8.1	30.4	87.4	26.7
WT3-M-6MO	8.4	17.4	86.6	39.8
WT4-M-6MO	8.3	21.3	87.3	27.6
WT5-M-6MO	8.2	20.9	84.2	23.2
WT6-M-6MO	8.3	23.6	91.2	32.8
WT1-M-6MO-input	8	34.7	83.9	27.8
APP1-F-6MO	8.5	25.8	89.5	33.8
APP2-F-6MO	8.4	20.8	89.1	35.5
APP3-F-6MO	8.6	21.3	87.1	26.9
APP4-F-6MO	8.6	22.1	90.5	27.9
APP5-F-6MO*	8.6	20.8	86.4	31.2	APP-3-M-6mo
APP6-F-6MO	8.7	23.6	87.1	26.2
APP7-F-6MO	8.7	23.4	88	26.8
APP1-F-6MO-input	8.7	30.9	82.6	25.2
WT1-F-6mo	8.3	22.3	86.7	24.6
WT2-F-6mo	8.2	28.2	86.5	28.8
WT3-F-6mo	8.6	15.5	88.5	28.2
WT4-F-6mo	8.2	25	85.2	26.9
WT5-F-6MO	8.4	18.3	86.9	24.5
WT6-F-6MO	8.2	20.7	76	31.4
WT5-F-6MO	8.2	20.4	91.3	25.7
WT1-F-6mo-input	8.5	29.9	86.6	26.7
Comments
APP5-F-6MO*	This sample is a male. ID was changed for the analysis to APP-3-M-6mo. This ID has not been changed in the raw Bam files and Fastq files

### Sheet: APP12mo
Sample name	Rin value	Conc. [ng/μl]	% Aligned	Million reads Aligned
WT1-M-12mo-input	9	33.6	90.1	35.6
WT1-M-12mo	8.6	36.5	89.6	26.6
WT2-M-12mo	8.3	40.8	87.3	28.8
WT3-M-12mo	8.4	41	89.2	38.4
WT4-M-12mo	8.1	35.3	88.1	24.6
WT5-M-12mo	8.3	45.9	90.6	32
WT6-M-12mo	8.3	44.7	90.4	33.9
APP1-M-12mo-input	8.6	39.5	85.9	31
APP1-M-12mo	8.3	47.5	93.5	40.7
APP2-M-12mo	8	38.6	89.8	30.9
APP3-M-12mo	8.3	46.9	86	34.5
APP4-M-12mo	8.2	55.8	92	34
APP5-M-12mo	8.3	60.7	91.8	33.7
WT1-F-12mo-input	8.5	33.2	85.1	27.9
WT1-F-12mo	8.2	52.4	90.3	31.9
WT2-F-12mo	8.2	41	93.6	33.8
WT3-F-12mo	8.3	40.7	91	28.3
WT4-F-12mo	8.5	34	88.8	24.4
WT5-F-12mo*	8.5	42.1	89.8	36
APP1-F-12mo-input	8.8	34.2	85.8	31.4
APP1-F-12mo	8.2	51.3	90.4	30.8
APP2-F-12mo	8.4	49.8	92.3	29.2
APP3-F-12mo	8.4	53.5	91.1	35.2
APP4-F-12mo	8.6	41.8	94	29.4
APP5-F-12mo	8.8	55.9	89.6	24.3
APP6-F-12mo*	8.5	47.3	86.8	30.3
*
APP6-F/WT5-F samples were switched.
Names of samples APP6-F/WT5-F have been switched in all the tables but not in the raw Fastq and sam files

### Sheet: Tau 4mo
Sample_name	RIN value	Conc.[ng/μl]	% Aligned	Million reads Aligned
WT1-M-4mo-input	8.9	72.9	0.833	24.1
WT1-M-4mo	8.5	46.4	0.885	35
WT2-M-4mo	8.5	34	0.86	31.6
WT3-M-4mo	8.5	38.5	0.863	30.7
WT4-M-4mo	8.4	72.1	0.89	36
WT5-M-4mo	8.3	47.5	0.916	33
Tau1-M-4mo-input	8.6	36	0.884	29.3
Tau1-M-4mo	8.6	58.6	0.86	34.1
Tau2-M-4mo	8.5	48.8	0.865	32.7
Tau3-M-4mo	8.4	68.3	0.881	27.5
Tau4-M-4mo	8.4	58.1	0.868	29.5
Tau5-M-4mo	8.4	49.5	0.864	39.4
Tau6-M-4mo	8	30	0.904	26.3
WT2-F-4mo-input	8.8	52	0.873	26.8
WT2-F-4mo	8.5	70.7	0.908	33
WT4-F-4mo	8	95.1	0.868	26.3
WT5-F-4mo	8.6	51.5	0.897	37.1
WT6-F-4mo	8.2	63.9	0.871	39.9
Tau1-F-4mo-input	8.8	54	0.883	31.2
Tau1-F-4mo	8.1	36	0.892	28.6
Tau2-F-4mo	8	85	0.908	33.4
Tau3-F-4mo	7.9	92	0.924	30.7
Tau4-F-4mo	7.8	121	0.917	28.1
Tau5-F-4mo	7.9	107	0.873	29.1

### Sheet: Tau 6mo
Sample_name	RIN value	Conc.[ng/μl]	% Aligned	Million reads Aligned
WT1-M-6mo-INPUT	8	147	0.831	27
WT1-M-6mo	8.1	52.8	0.876	28.6
WT2-M-6mo	8.5	55.5	0.868	31.1
WT3-M-6mo	8.4	50.1	0.824	30.6
WT4-M-6mo	8.4	46.4	0.902	29.2
WT5-M-6mo	8.6	47	0.9	33.3
Tau1-M-6mo-INPUT	8.9	39.9	0.857	26.3
Tau1-M-6mo	7.9	111	0.927	31.5
Tau2-M-6mo	8.4	59.1	0.917	33.9
Tau3-M-6mo	8.5	54.4	0.848	30.3
Tau4-M-6mo	8.4	59	0.881	25.6
Tau5-M-6mo	8.4	48.4	0.899	29.7
WT1-F-6mo-INPUT	8.9	41.9	0.87	46.5
WT1-F-6mo	8.4	48.1	0.884	28.3
WT2-F-6mo	8.7	51.6	0.934	33
WT3-F-6mo	8.6	66.4	0.875	32.2
WT4-F-6mo	8.3	43.5	0.892	31.6
WT5-F-6mo	8.3	69.1	0.898	40.1
Tau1-F-6mo-INPUT	8.8	41.3	0.853	33.9
Tau1-F-6mo	8.6	56.7	0.862	29.4
Tau2-F-6mo	8.4	55.7	0.902	35.4
Tau3-F-6mo	8.4	54	0.922	38
Tau4-F-6mo	8.1	56.8	0.913	30
Tau5-F-6mo	8.2	54.5	0.879	26.2

### Sheet: Tau 12mo
Sample_name	Cohort	RIN value	Conc (ngr/ul)	% Alignment	Million reads Aligned
Tau1-F-12mo	1	3.7	3.6	0.812	21.3
Tau2-F-12mo	1	6.6	5.4	0.826	22.2
Tau3-F-12mo	1	6.3	8.3	0.864	23.3
Tau4-F-12mo	1	6.5	4.99	0.891	22.7
Tau5-F-12mo	1	4	7.2	0.873	23.7
Tau6-F-12mo	1	6.6	11.1	0.879	24.7
WT1-F-12mo-input	1	7.8	9.48	0.922	26.3
WT1-F-12mo	1	NA	0.161	0.714	18.6
WT2-F-12mo	1	3.8	3.3	0.823	23.6
WT3-F-12mo	1	6.4	4.3	0.864	24
WT4-F-12mo	1	3.7	1.04	0.819	20.8
WT5-F-12mo	1	3.8	12.2	0.869	25.1
Tau1-M-12mo	1	NA	0.104	0.478	0.8
Tau2-M-12mo	1	7	1.76	0.851	22.5
Tau3-M-12mo	1	4.4	0.52	0.679	18.9
Tau4-M-12mo	1	3.9	4	0.815	31.1
Tau5-M-12mo	1	NA	NA	0.599	17.7
WT1-M-12mo	1	3.8	2.97	0.837	21.6
WT2-M-12mo	1	6.7	1.5	0.845	24.1
WT3-M-12mo-Input	1	7.6	59.5	0.882	23.9
WT3-M-12mo	1	3.7	1.6	0.767	22.8
WT4-M-12mo	1	3.9	3	0.782	21.1
WT5-M-12mo	1	3.7	1.2	0.799	20.2
Tau7-F-12mo	2	8.3	51	0.927	32.1
Tau6-M-12mo	2	8.5	48.1	0.925	29.1
Tau7-M-12mo	2	8.7	41.8	0.938	26.8
WT6-M-12mo-Input	2	8.9	38.9	0.869	25.8
WT6-M-12mo	2	8.5	39.2	0.908	54.1
** Samples marked in red were eliminated based in the following exclusion criteria
Exclusion criteria:
Initial RNA concentration	<1ugr/ul
M reads assigned	<20M
% aligment	<75%
