## Supplementary Table 9 for "Astrocyte transcriptomic analysis identifies glypican 5 downregulation as a contributor to synaptic dysfunction in Alzheimer’s disease models"

### Sheet: Summary
AD risk genes identified in 3 different GWAS reports
Using the WT 12 month-old data (from the APP dataset) we determined AD risk genes expressed or enriched in astrocytes
Expressed by astrocytes (mean TPM >1 using APP12mo dataset)-- not enriched
Enriched in astrocytes (LFC pulldown/input in WT >1)
Data related to Fig 4 and supplementary Fig 3

### Sheet: Marioni
ALL genes dataset	Expressed by astrocytes (mean TPM >1 using APP12mo dataset)-- not enriched	Enriched in astrocytes (LFC pulldown/input in WT >1)
MARK4	Abca7	Hbegf
BCAM	Adam10	Clu
INPP5D	Bcam	Apoe
RELB	Bckdk	Fermt2
CEACAM19	Bcl3	Apoc1
SORL1	Bin1	Vkorc1
PVRL2	Clasrp	Ace
GATS	Clptm1
CLU	Cnn2
MS4A2	Dmwd
AC005779.2	Ercc1
BCL3	Fbxl19
MS4A6A	Gemin7
PICALM	Il34
EXOC3L2	Kat8
IGSF23	Mark4
ABCA7	Mink1
CBLC	Mtch2
PPP1R37	Picalm
NKPD1	Plekha1
APOC4	Prss36
CLPTM1	Psmc6
MS4A4E	Rabep1
EPHA1	Relb
BIN1	Sorl1
APOC1	Styx
TOMM40	Tomm40
TRAPPC6A	Zfp3
APOC4-APOC2	Zkscan1
AC006126.3
APOE
PVR
SLC24A4
STAG3
CR1
ZNF232
PVRIG
GPC2
CEACAM16
CD2AP
MS4A3
CR1L
CTB-129P6.11
FERMT2
RABEP1
APOC2
GEMIN7
PRSS36
FAM63B
CD33
ZKSCAN1
KAT8
ERCC1
VKORC1
SLC39A13
CHRNA2
BCKDK
CLASRP
RP11-196G11.1
HMHA1
MS4A4A
MINK1
ACE
MTSS1L
ADAM10
ZNF646
C17orf107
MTCH2
FLJ00418
CNN2
STX4
PLEKHA1
PSMC6
STYX
SPI1
ZFP3
TMEM184A
FBXL19
HBEGF
PTK2B
DMWD
CASS4
IL34
CKM
CHRNE
BCL7C
GAL3ST4

### Sheet: Bellenguez
ALL genes dataset	Expressed by astrocytes (mean TPM >1 using APP12mo dataset)- not enriched	Enriched in astrocytes (LFC pulldown/input in WT >1)
CR1	App	Tpcn1
BIN1	Trem2	Clu
INPP5D	Plcg2	Prkd3
CLNK	Ctsb	Fermt2
HLA-DQA1	Grn	Adam17
UNC5CL	Abca1	Abca1
TREM2	Sort1	Idua
TREML2	Abca7	Mindy2
CD2AP	Snx1	Tspan14
EPDR1	Epdr1	Adamts1
SPDYE3	Wdr81	Ace
EPHA1	Maf
PTK2B	Mindy2
CLU	Clu
USP6NL	Umad1
SPI1	Ctsh
MS4A4A	Fermt2
EED	Wdr12
SORL1	Rbck1
FERMT2	Jazf1
SLC24A4	Eed
SPPL2A	Tnip1
MINDY2	Adam17
APH1B	Tspan14
BCKDK	Ace
IL34	Adamts1
PLCG2	Plekha1
SCIMP	Sharpin
WNT3	Tspoap1
ABI3	Idua
TSPOAP1	Il34
ACE	Sorl1
ABCA7	Nck2
CASS4	Klf16
ADAMTS1	Prkd3
SORT1	Bckdk
ADAM17	Ica1
PRKD3	Tpcn1
NCK2	Ank3
WDR12	Bin1
MME
IDUA
RHOH
ANKH
COX7C
TNIP1
RASGEF1C
HS3ST5
UMAD1
ICA1
TMEM106B
JAZF1
SEC61G
CTSB
SHARPIN
ABCA1
ANK3
TSPAN14
BLNK
PLEKHA1
TPCN1
IGH
SNX1
CTSH
DOC2A
MAF
FOXF1
PRDM7
WDR81
MYO15A
GRN
KLF16
SIGLEC11
LILRB2
RBCK1
SLC2A4RG
APP

### Sheet: Wightman 
ALL genes dataset	Expressed by astrocytes (mean TPM >1 using APP12mo dataset), not enriched	Enriched in astrocytes (LFC pulldown/input in WT >1)
AGRN	App	Clu
CR1	Trem2	Apoe
NCK2	Grn	Fermt2
BIN1	Abca7	Ace
INPPD5	Picalm
CLNK	Agrn
TNIP1	Ntn5
HAVCR2	Clu
HLA-DRB1	Fermt2
TREM2	Apoe
CD2AP	Tnip1
TMEM106B	Ace
ZCWPW1/NYAP1	Sharpin
EPHA1-AS1	Sorl1
CLU	Nck2
SHARPIN	Ccdc6
USP6NL/ECHDC3	Adam10
CCDC6	Bin1
MADD/SPI1
MS4A4A
PICALM
SORL1
FERMT2
RIN3
ADAM10
APH1B
SCIMP/RABEP1
GRN
ABI3
TSPOAP1-AS1
ACE
ABCA7
APOE
NTN5
CD33
LILRB2
CASS4
APP

### Sheet: ALL combined
ALL genes dataset	Expressed by astrocytes (mean TPM >1 using APP12mo dataset); but not enrichmed	Enriched in astrocytes (LFC pulldown/input in WT >1)
PVRL2	Bcl3	Hbegf
TOMM40	Relb	Clu
APOC1	Hbegf	Apoe
APOE	Rabep1	Fermt2
MARK4	Vkorc1	Apoc1
BCL3	Abca7	Vkorc1
AC006126.3	Dmwd	Ace
RELB	Tomm40	Tpcn1
CLPTM1	Apoc1	Prkd3
AC005779.2	Picalm	Adam17
CLU	Cnn2	Abca1
PICALM	Clasrp	Idua
CBLC	Fbxl19	Mindy2
PVR	Clu	Tspan14
EXOC3L2	Kat8	Adamts1
NKPD1	Zfp3
CEACAM19	Fermt2
BIN1	Mink1
PPP1R37	Apoe
MS4A6A	Bcam
SLC24A4	Psmc6
BCAM	Mark4
IGSF23	Ercc1
MS4A4E	Zkscan1
APOC4	Ace
APOC4-APOC2	Gemin7
ABCA7	Plekha1
TRAPPC6A	Mtch2
MS4A2	Styx
EPHA1	Il34
SORL1	Sorl1
INPP5D	Clptm1
GATS	Prss36
STAG3	Bckdk
CR1	Adam10
ZNF232	Bin1
PVRIG	App
GPC2	Trem2
CEACAM16	Plcg2
CD2AP	Ctsb
MS4A3	Grn
CR1L	Abca1
CTB-129P6.11	Sort1
FERMT2	Snx1
RABEP1	Epdr1
APOC2	Wdr81
GEMIN7	Maf
PRSS36	Mindy2
FAM63B	Umad1
CD33	Ctsh
ZKSCAN1	Wdr12
KAT8	Rbck1
ERCC1	Jazf1
VKORC1	Eed
SLC39A13	Tnip1
CHRNA2	Adam17
BCKDK	Tspan14
CLASRP	Adamts1
RP11-196G11.1	Sharpin
HMHA1	Tspoap1
MS4A4A	Idua
MINK1	Nck2
ACE	Klf16
MTSS1L	Prkd3
ADAM10	Ica1
ZNF646	Tpcn1
C17orf107	Ank3
MTCH2	Agrn
FLJ00418	Ntn5
CNN2	Ccdc6
STX4
PLEKHA1
PSMC6
STYX
SPI1
ZFP3
TMEM184A
FBXL19
HBEGF
PTK2B
DMWD
CASS4
IL34
CKM
CHRNE
BCL7C
GAL3ST4
CLNK
HLA-DQA1
UNC5CL
TREM2
TREML2
EPDR1
SPDYE3
USP6NL
EED
SPPL2A
MINDY2
APH1B
PLCG2
SCIMP
WNT3
ABI3
TSPOAP1
ADAMTS1
SORT1
ADAM17
PRKD3
NCK2
WDR12
MME
IDUA
RHOH
ANKH
COX7C
TNIP1
RASGEF1C
HS3ST5
UMAD1
ICA1
TMEM106B
JAZF1
SEC61G
CTSB
SHARPIN
ABCA1
ANK3
TSPAN14
BLNK
TPCN1
IGH
SNX1
CTSH
DOC2A
MAF
FOXF1
PRDM7
WDR81
MYO15A
GRN
KLF16
SIGLEC11
LILRB2
RBCK1
SLC2A4RG
APP
AGRN
INPPD5
HAVCR2
HLA-DRB1
ZCWPW1/NYAP1
EPHA1-AS1
USP6NL/ECHDC3
CCDC6
MADD/SPI1
RIN3
SCIMP/RABEP1
TSPOAP1-AS1
NTN5
