## Supplementary Table 11 for "Astrocyte transcriptomic analysis identifies glypican 5 downregulation as a contributor to synaptic dysfunction in Alzheimer’s disease models"

### Sheet: Summary
Gene set enrichment analysis (GSEA) for astrocyte synapse-related gene sets (custom made) at different ages and in different models
Genes were ranked based on Log2FC expression, and no padj cut-off was applied. Only genes with a mean TPM>1 were included in the analysis
Data related to Fig 4

### Sheet: Custom astrocyte pathways
Glutamate		Dglucy	Gad1	Glud1	Grin3a	Gria1	Gria2	Grid1	Grik5	Grin1	Grin2c	Grina	Grm3	Grm5	Glul	Gclc	Gclm	Grwd1	Slc1a2	Slc1a3	Slc1a4	Slc25a22	Shank1	Shank3
GABA		Gabra1	Gabra2	Gabra4	Gabra5	Gabrb1	Gabrb3	Gabrg1	Gabarapl1	Gabarapl2	Gabbr1	Gabbr2	Gabarap	Slc6a1	Slc6a11	Slc6a13
K+channels		Kcmf1	Kctd1	Kctd10	Kctd11	Kctd12	Kctd12b	Kctd13	Kctd14	Kctd15	Kctd17	Kctd2	Kctd20	Kctd21	Kctd5	Kctd6	Kctd7	Kcnk1	Kcnk2	Kcnn1	Kcnn2	Kcnn3	Kcnj10	Kcnj13	Kcnj16	Kcnj3	Kcnj4	Kcnc4	Kcne1l	Kcne2	Kcnab2	Kcna2	Kcna6	Kcnd2	Kcng4	Kcnq3	Kcnip3	Kcnip2	Kcns1
Other channels		Pacc1	P2rx7	Scnm1	Scn1b	Scn2b	Scn3b	Trpc4ap	Trpm3	Tmc7	Tcaf1	Tpcn1	Vdac1	Vdac2	Vdac3	Asic2	Cacfd1	Cacna2d2	Cacnb1	Cacnb3	Cbarp	Cacng4	Cacng7	Cacng8	Clcc1	Clns1a	Clcn2	Clcn3	Clcn4	Clcn6	Clcn7	Clic1	Clic4	Clic6	Pkd2	Gja1	Gjb1	Gjb2	Gjb6	Gjc2	Gjc3
Synapse elimination		Mefg10	Mertk	Mfge8	Sparc	Il33	C1qa	C1qb	C1qbp	C1qc	C1ql1	C1ql2	C1ql3	C1ra	C1rl	C1s1	C2	C3ar1	C4b	C3
Synaptogenic factors		Gpc4	Gpc5	Gpc6	Chrdl1	Thbs2	Thbs1	Thbs4	Sparcl	Ncan
NEW >5TPM
Glutamate receptor		Grin3a	Gria1	Gria2	Grid1	Grid2	Grik2	Grik4	Grik5	Grin1	Grin2a	Grin2b	Grin2c	Grina	Grm3	Grm5	Grm7	Shank1	Shank3
Glutamate synthesis/recycling		Dglucy	Glud1	Glul	Gclc	Gclm
Glutamate transporters		Slc1a2	Slc1a3	Slc1a1	Slc1a6
GABA		Gabra1	Gabra2	Gabra3	Gabra4	Gabra5	Gabrb1	Gabrb3	Gabrg1	Gabrg2	Gabarapl1	Gabarapl2	Gabbr1	Gabbr2	Gabarap
GABA SYNTHESIS		Gad1
GABA transporters		Slc6a1	Slc6a11	Slc6a13
Synapse elimination		Mefg10	Mertk	Mfge8	Sparc	Il33	C1qa	C1qb	C1qbp	C1qc	C1ql1	C1ql2	C1ql3	C4b	C3
Synaptogenic factors		Gpc4	Gpc5	Gpc6	Chrdl1	Thbs2	Thbs4	Sparcl	Ncan
K channels (TPM>10)		Kcnk1	Kcnk2	Kcnn1	Kcnn2	Kcnn3	Kcnj10	Kcnj13	Kcnj16	Kcnj3	Kcnj4	Kcnc4	Kcne1l	Kcne2	Kcnab2	Kcna2	Kcna6	Kcnd2	Kcng4	Kcnq3
Custom made gene sets of known genes expressed in astrocytes (mean TPM>10) and related to synapse-regulating functions.
Glutamate receptor		Grin3a	Gria1	Gria2	Grid1	Grik5	Grin1	Grin2c	Grina	Grm3	Grm7	Shank1	Shank3	Dglucy	Glud1	Glul	Gclc	Gclm	Slc1a2	Slc1a3
GABA		Gabra1	Gabra2	Gabra4	Gabra5	Gabrb1	Gabrb3	Gabrg1	Gabarapl1	Gabarapl2	Gabbr1	Gabbr2	Gabarap	Gad1	Slc6a1	Slc6a11	Slc6a13
Synapse elimination		Mefg10	Mertk	Mfge8	Sparc	Il33	C1qa	C1qb	C1qbp	C1qc	C1ql1	C1ql2	C1ql3	C4b	C3
Synaptogenic factors		Gpc4	Gpc5	Gpc6	Chrdl1	Thbs2	Thbs4	Sparcl	Ncan
K channels (TPM>10)		Kcnk1	Kcnk2	Kcnn1	Kcnn2	Kcnn3	Kcnj10	Kcnj13	Kcnj16	Kcnj3	Kcnj4	Kcnc4	Kcne1l	Kcne2	Kcnab2	Kcna2	Kcna6	Kcnd2	Kcng4	Kcnq3

### Sheet: GSEA_APP
GSEA
APP12mo
	pathway	pval	padj	log2err	ES	NES	NegLogpadj	size	leadingEdge
	Synapse elimination	0.00022521	0.00135126	0.518848	0.861578	1.79756	2.86926	18	c("C3", "C1s1", "C3ar1", "C1ra", "C1qa", "C1qc", "C1qb", "C1rl", "C4b", "C1ql1")
	Glutamate	0.0349895	0.104968	0.321776	-0.503339	-1.52048	0.978942	23	c("Glul", "Grin3a", "Grm3", "Grin2c", "Grid1", "Glud1", "Slc1a2")
	GABA	0.0851572	0.170314	0.287805	-0.553401	-1.50791	0.768749	15	c("Slc6a1", "Slc6a11", "Gabrg1", "Gabbr1")
	K+channels	0.363842	0.545763	0.0662842	0.479496	1.09713	0.262996	38	c("Kcne2", "Kcnj13", "Kcns1", "Kcne1l")
	Other channels	0.642777	0.642777	0.0393562	0.393676	0.907285	0.19194	40	c("Clic6", "Gjc2", "Clic1", "Gjb1", "Gjc3", "Scn1b")
	Synaptogenic factors	0.572901	0.642777	0.0572461	0.511967	0.935583	0.19194	8	c("Thbs2", "Thbs1", "Thbs4")
APP6mo
	pathway	pval	padj	log2err	ES	NES	NegLogpadj	size	leadingEdge
	K+channels	0.0081786	0.0490716	0.38073	-0.501675	-1.66905	1.30917	38	c("Kcns1", "Kcnd2", "Kctd12", "Kcnk2", "Kcnj16", "Kcng4", "Kcnn3", "Kctd11", "Kcnc4", "Kcnj10", "Kctd14", "Kctd6", "Kcnj3", "Kcnj13", "Kctd1", "Kctd7", "Kcnip3", "Kcna6", "Kctd17", "Kcnj4", "Kcnip2", "Kctd15", "Kctd5", "Kctd2", "Kcne1l")
	Glutamate	0.0226152	0.0529774	0.352488	-0.519018	-1.49242	1.27591	23	c("Grin3a", "Grin2c", "Grin1", "Grid1", "Grm3", "Gad1", "Glud1", "Gria1", "Grik5", "Grwd1")
	Other channels	0.0264887	0.0529774	0.352488	-0.433713	-1.45078	1.27591	39	c("Gjb1", "Cacna2d2", "Clcn6", "Gjc3", "Cbarp", "Tmc7", "Clcn2", "Gja1", "Cacng8", "Cacnb1")
	Synapse elimination	0.0709571	0.0923077	0.216543	0.594878	1.44934	1.03476	16	c("C1s1", "C4b", "C1qc", "C3", "C1qa", "C1qb", "C1ra")
	Synaptogenic factors	0.0769231	0.0923077	0.245042	-0.658889	-1.4515	1.03476	8	c("Thbs1", "Chrdl1", "Ncan", "Gpc6")
	GABA	0.529557	0.529557	0.0873098	-0.362708	-0.942257	0.276088	15	c("Gabbr1", "Gabra2", "Slc6a11", "Gabbr2", "Slc6a13")
APP4mo
	pathway	pval	padj	log2err	ES	NES	NegLogpadj	size	leadingEdge
	Synapse elimination	0.0328641	0.197185	0.321776	0.703386	1.63987	0.705127	16	c("C1ql1", "C1s1", "C1qc", "C4b", "C1ra", "C1qb", "C3", "C2", "C1qa", "C1ql2")
	Synaptogenic factors	0.096831	0.290493	0.190023	0.72425	1.44148	0.536864	8	c("Thbs2", "Thbs1", "Ncan", "Gpc4")
	GABA	0.350588	0.701176	0.10925	-0.457815	-1.12559	0.154173	15	c("Gabbr2", "Slc6a11", "Gabrg1", "Slc6a13", "Slc6a1")
	Other channels	0.575064	0.862595	0.0845557	-0.305487	-0.927298	0.0641929	40	c("Scn3b", "Cacng4", "Tpcn1", "Gjc2", "Tmc7", "Gjb6", "Clcc1", "Trpm3", "Gjc3")
	K+channels	0.81072	0.972864	0.0471642	0.281381	0.770094	0.0119477	38	c("Kcne1l", "Kcns1", "Kcne2", "Kcna6", "Kctd5", "Kctd1", "Kcnj10", "Kcnq3", "Kctd15")
	Glutamate	0.983416	0.983416	0.0378488	0.217064	0.544625	0.00726262	23	c("Grm5", "Grin2c", "Grin1", "Grin3a", "Slc1a4", "Glud1", "Gad1", "Grwd1")

### Sheet: GSEA_TAu
Tau 12mo
	pathway	pval	padj	log2err	ES	NES	NegLogpadj	size	leadingEdge
	Synapse elimination	0.000986238	0.00591743	0.45506	0.824959	1.8094	2.22787	16	c("C3", "C1s1", "C1ra", "C1qa", "C1qc", "C1qb", "C1rl", "C4b", "C1ql1")
	Glutamate	0.00659883	0.0197965	0.407018	-0.597482	-1.62124	1.70341	23	c("Shank1", "Grin3a", "Grm3", "Grin1", "Grin2c", "Glul", "Grid1", "Gad1", "Grik5", "Gria2", "Glud1")
	GABA	0.0228918	0.0457837	0.352488	-0.660381	-1.64832	1.33929	15	c("Gabbr2", "Gabbr1", "Slc6a1", "Slc6a11", "Gabrg1", "Gabra1", "Gabra5", "Gabra2")
	K+channels	0.0518278	0.0777417	0.321776	-0.447246	-1.39524	1.10935	38	c("Kcne2", "Kcnj13", "Kcnc4", "Kcnip2", "Kcnab2", "Kcnk2", "Kcnj4", "Kcnj16")
	Synaptogenic factors	0.411992	0.431373	0.0878313	0.563597	1.06585	0.365147	7	c("Thbs2", "Thbs4")
	Other channels	0.431373	0.431373	0.11725	-0.319847	-1.00344	0.365147	40	c("Clic6", "Cacng8", "Cacnb3", "Cacna2d2", "Trpm3", "Cacnb1", "Scn2b", "Clcn6", "Scnm1", "Scn3b", "Tpcn1", "Clcn2", "Cbarp")
Tau 6mo
	pathway	pval	padj	log2err	ES	NES	NegLogpadj	size	leadingEdge
	Synapse elimination	0.0371471	0.222883	0.287857	0.74713	1.55945	0.651924	14	c("C1qa", "C1ql2", "C1ql3", "C1qb", "C3", "C1qc", "C4b", "C1ql1", "C1ra")
	Other channels	0.0950521	0.285156	0.16318	0.569096	1.39358	0.544917	40	c("Gjb1", "Gjc2", "Gjc3", "Scn3b", "Scn2b", "Scn1b", "Clic6", "Clic4", "Cacna2d2", "Cbarp", "Cacng8", "Cacnb1", "Cacnb3", "Asic2", "Clcn6", "Cacng4")
	Glutamate	0.263233	0.429412	0.0962406	0.528205	1.19434	0.367126	23	c("Grm5", "Grin1", "Gria2", "Shank3", "Gad1", "Slc25a22", "Shank1", "Glul", "Grin3a", "Grina", "Gria1")
	K+channels	0.346806	0.429412	0.0758887	0.448975	1.09594	0.367126	38	c("Kcns1", "Kcng4", "Kcnj4", "Kcnip2", "Kcnj13", "Kcnd2", "Kctd13", "Kcnq3", "Kcna6", "Kcnip3", "Kcne2", "Kcnab2", "Kctd7", "Kcna2", "Kctd2", "Kcnj3", "Kctd6", "Kcnn3", "Kctd10", "Kctd15", "Kctd17", "Kctd12")
	Synaptogenic factors	0.387863	0.429412	0.110122	-0.49885	-1.06798	0.367126	8	c("Thbs4", "Thbs1")
	GABA	0.429412	0.429412	0.0711327	0.484315	1.03076	0.367126	15	c("Gabra5", "Gabra1", "Gabrb3", "Gabarapl1")
Tau 4mo
	pathway	pval	padj	log2err	ES	NES	NegLogpadj	size	leadingEdge
	Glutamate	0.00684553	0.0410732	0.407018	-0.616985	-1.65156	1.38644	23	c("Shank1", "Grin1", "Slc25a22", "Shank3", "Gad1", "Gria2", "Gria1", "Grm5", "Grwd1")
	Synaptogenic factors	0.109131	0.327394	0.202072	0.686965	1.42655	0.484929	8	c("Thbs1", "Thbs2", "Thbs4")
	GABA	0.294664	0.456236	0.119888	0.470199	1.14821	0.34081	15	c("Gabra2", "Slc6a13", "Gabrg1")
	K+channels	0.304158	0.456236	0.113787	0.376302	1.12355	0.34081	38	c("Kcnj13", "Kcne2", "Kcnj16")
	Other channels	0.416045	0.499254	0.0852885	-0.331206	-1.01125	0.301679	40	c("Cacnb3", "Scn3b", "Cacnb1", "Scn2b", "Scn1b", "Asic2", "Cbarp", "Pacc1", "Cacng8", "Cacng4")
	Synapse elimination	0.524362	0.524362	0.0845557	0.396541	0.968343	0.280369	15	c("C1ra", "C2", "C4b", "C3")
