## Supplementary Table 12 for "Astrocyte transcriptomic analysis identifies glypican 5 downregulation as a contributor to synaptic dysfunction in Alzheimer’s disease models"

### Sheet: Summary
Common DEGs in human AD astrocytes (from Grubman et al. 2019 dataset) and APP and Tau astrocytes
Data related to Fig 5, and supplementary Fig 4

### Sheet: APP-Grubman common DEGs
	Upregulated DEGs					Downregulated DEGs
Human-specific	APP-specific	Common			Human-specific	APP-specific	Common
Spag1	Lamr1-ps1	Stat3			Nrxn1	Zfp689	Grm3
Tenm4	Cst7	Slc39a14			Wif1	Elovl2	Gpc5
Actn4	Itgax	Inpp5d			Nkain3	Lgalsl	Fat3
Ddr2	Mmp3	Pdia4			Arhgap24	Kcnc4	Dio2
Cntnap1	Serpina3i	Map3k14			Slc1a2	Kctd14	Srgap3
Mfsd11	Tgm1	Crb2			Lrrc4c	Szt2	Slco1c1
Plp1	Ccl3	S100a10			Sgcd	Plekho2	Pcdh7
Pard3	Fcgr2b	Tuba1a			Esrrg	Spred2	Auts2
Plod1	Clec7a	Phldb1			Glud1	B3galt5	Mfge8
Clip2	Timp1	Shisa5			Ptn	Pdp2	St6galnac5
Mob3b	Ccn5	Pth1r			Sat1	Gm7694	Mast4
Kcnn3	Gm12534	Sorbs1			Dlc1	Wnk2	Slc6a1
Pnpla2	Lcn2	Tnfrsf1a			Tmem241	Tmem164	Gstm5
Tcap	Gm16174	Tmc6			Frmd4a	F730043M19Rik	Glul
Zmiz2	Bcl2a1b	Micall2			Fth1	Ahcyl1	Slc6a11
Pim3	Ccl5	Slc14a1			Pik3c2a	Pgp
Arf2	Steap4	Trim47			Lrrc3b	Hlf
Tfeb	S1pr3	Igfbp5			Kcnq3	Etaa1
Gpi1	Galr3	Klf6			P2ry14	Lurap1
Fos	Cela1	Gfpt2			Slc4a4	Ttyh3
Abca3	Orm2	Vim			Pde4d	Kat6a
Otud7b	Serpina3n	Man1c1			Uty	Mir124-2hg
Tomm40	Ccl6	Ndrg1			Nhsl1	Znrf3
Ivns1abp	Bcl3	Rnf19b			Apoe	Lhx2
Mobp	Pbk	Id3			Gabra2	Irak2
Hmbox1	Tlr6	C1s1			Pamr1	Grin3a
Colgalt1	C030037F17Rik	Cp			Tenm2	Slc2a1
Chdh	Ccl2	Gmpr			Gabrb1	Chst1
Rims1	Gm12250	Ifitm3			Epha6	Kifc3
Sort1	Cd52	Galnt15			Prex2	Slitrk2
Atg13	Mmp19	Flna			Mgat4c	Kcnn2
Rasd1	Egr2	Igfbp7			Adgrb3	Hpdl
Fam181b	Serpine1	Adamtsl3			Garnl3	N4bp2os
Gak	Slc1a5	C3			Rorb	Lgr4
Snx19	Tagln2	S100a6			Rgs7	Cdc25b
Baiap2	Il1r2	Ahnak			Tmem108	St3gal4
Mib1	Tnfrsf9	Aebp1			Slc8a1	Cdh19
Mapt	Gm42788	Gadd45g			Hes5	Lonrf3
Ap3d1	Cd68	Plce1			Sh3rf1	Cntfr
Per1	Trem2	Hspb1			Gria2	Trim9
Mthfd1l	Zbp1	Cd44			Nckap5	Dhrs11
Pcx	Cxcl5	Gfap			Grid2	Rassf2
Smad1	C3ar1				Ntm	Sema4b
Cdr2	Klk6				Rhoj	Ercc8
Cfap54	Tnfaip2				Brinp3	Cth
Lmna	Srgn				Sparcl1	Bbox1
C2cd2	Gbp5				Gpm6a	Dusp6
Dap3	AW112010				Rbms3	Gpc6
Pacs2	Ccl7				Adamts17	Angptl4
Lmntd1	Slc11a1				Fstl5	Abcb9
Cldn11	Socs3				Pou6f2	Slc25a34
Rbm10	Atf3				Tmem132c	Pou2f1
Eef2k	Mpeg1				Lmo3	Csdc2
Sec61a1	C1ra				Rasl10a	Mpp2
Tppp	Ccl12				Cadm2	Etv5
Msln	Tyrobp				Erbb4	Glns-ps1
Spg7	Serpinf2				Entpd1	Ptch1
Arhgap6	Glycam1				Tnik	Ephb3
Rnf150	Slamf9				Csgalnact1	Impa2
Edil3	Casp12				Scg3	AI849053
Nkx6-2	Ifi47				Lrrc7	Sall3
Ensa	Ptx3				Nr4a1	Gm38576
Rilpl1	A2m				1700025G04Rik	Fgfr3
Myrip	Gm15867				Fbxl7	Gm10125
Dot1l	Tagln				Cachd1	Tet1
Aplp1	Ggta1				Ephb1	Zhx3
Ptov1	Cd70				Fgf14	Cerk
Luc7l3	Oas1a				Fut9	Npas2
Clic4	Ccl19				Pbx1	Lrrc75b
Arid5b	Ly86				Rlbp1	Fam181b
mt-Nd5	Gm13293				Ddah1	Gm44898
Mtch1	Tlr2				Xkr6	Sypl2
Tcf25	Icam1				Atl2	Cyp4f15
Atp1b3	Igsf10				Gli3	Caskin1
Sap30bp	Sulf1				Klf12	Olfr287
Lama5	Slfn8				Tubb2a	Pcdh11x
Dock9	Slc43a3				Magi2	Sox8
Colec12	Met				Slc25a5	Dagla
Smc5	Csf3r				Lsamp	9330159F19Rik
Slc38a2	Gbp2				Spdye4b	Paqr8
Ezh1	Adamtsl4				Cables1	Amer2
Sipa1l3	Ifitm6				Akap6	Heph
Bin1	Itgb2				Luzp2	Htra1
Dpysl2	Sbno2				Msi2	Smox
Prrc2b	Flnc				Sncg	Myorg
Tprn	Gbp10				Apc	Dmp1
Eno2	Irf8				Adgrv1	Bcat2
Baz1b	S100a11				Nkain4	Fzd1
Ahdc1	Serping1				Ptprg	Slc13a5
Tmtc1	Lat2				Ednrb	Spsb4
Limk2	Cd180				Spon1	Lypd6
Apbb1	App				Cep85l	Cfap100
St6gal1	Net1				Etnppl	Emx2
Slc13a3	Gbp9				Tubb2b	Gpt
Tmem63b	Gpr84				Nol4	Tle2
Lrsam1	Cd109				Intu	4933431E20Rik
Slc27a4	Ifi44				Camk4	Ppara
Fkbp4	Tm4sf1				Ppp1r3c	Vegfa
Pdzd4	Ccnd1				Slc24a3	Hbegf
Sema3d	Usp18				Alcam	Pwwp3b
Cpsf4	Gm4951				Stk33	Efhd2
Atn1	Mboat1				Adgrl3	Gm29367
Pabpc1	Gm35611				Pde7b	Ceacam1
Dync1li2	Anxa3				Xylt1	Map2k6
Anln	Maff				Gna14	Gpd1
Tanc1	Capg				Cirbp	Mertk
Plcd3	Pqlc3				Pld5	Pygm
Clk1	Slfn2				Oaf	Epop
B4galnt4	C1qa				Cox20	Dpf3
Bnc2	Pdyn				Apoc1	Egfl6
Plod3	Gm21104				Chd9	Rpe65
Slc38a9	Cd14				Cst3	Gm29514
Ddrgk1	Mx2				Rerg	Fzd2
St6galnac6	Iigp1				Spdye4a	Kif21b
Pkd1	Ssc5d				Tmem232	Gm11627
Pi16	Kcnj2				Rgs20	Gm45767
Tmem259	Tlr7				Sfmbt2	Masp1
Bcor	Aspg				Klhl32	Mfsd2a
Adm	Gm17473				Cd38	Btbd17
Gprc5b	Ctss				Ntrk2	Flrt1
Cldnd1	2810433D01Rik				Kcnip4	Ranbp3l
Samhd1	Il1r1				Plagl1	Gli1
Sptan1	C1qc				Dchs2	Shisa9
Rassf4	AA467197				Col5a3	Apln
Nfic	Oasl1				Ctnna2	Gm28064
Fam107a	Cacng5				Peli2	Gdf10
Lamp2	Gm38186				Sumf1	Gm36236
Safb2	Lgals9				Nrxn3	Kirrel2
Nhs	B3gnt8				Raph1	Gm7658
Fam20c	Fcgr1				Oat	Gm13835
Ralgds	Gm39090				Eya1	Gm44718
Ece1	Ptpn6				Cdh20
Rgr	Cpne8				Enox1
Csrp1	Laptm5				Slc1a3
Phyhd1	Isg20				Grid1
Ahi1	Hcls1				Egln3
Myrf	Cebpd				Ldhb
Slc24a4	Gbp6				Dlg2
Hdac7	Vav1				Zeb1
Bcat2	Smtnl2				Nrp2
Plxnb2	Isg15				Apcdd1
Ccp110	St14				S100a1
Mapk8ip3	Oas1c				Syne1
Agfg2	Cd300c2				Pdzrn3
Pclo	Emp1				Mamdc2
Ppfia1	Hpgd				Fhit
Ahcyl1	Jak3				Ccbe1
Pnpla6	Col2a1				Smarca2
Cdh23	Gm7932				Sds
Stip1	Fcer1g				Phlpp1
Bcl6	Cd48				Cck
Pde4dip	Irf5				Rps25
Rgma	Tgm2				Epb41l2
Tmbim1	Cxcl10				Unc5d
Leng8	Fcrls				Gabra4
Hsp90b1	Uhrf1				Fmnl2
Arhgef17	C1qb				Foxp1
Tyro3	Nckap1l				Tspan7
Plxnb1	Fcgr3				Vav3
Daam1	Plau				Abi1
Dhcr24	Il3ra				Sesn3
Aqp1	Lyz2				Gramd1b
Synm	Oasl2				Sobp
Dclk1	Spata21				Spred1
Sned1	Lsmem2				Abcd2
Dnajb1	Dnajb13				Ophn1
Slc20a2	Gtse1				Agbl4
Arfgap1	Bst2				Rora
Cntn2	Irf7				Atp8a1
Atp9a	Havcr2				Clybl
Dusp1	Kcns1				Rnpc3
Abca2	Rac2				Rab34
Arhgap39	Gm40117				Ldlrad4
Psap	1700056E22Rik				Usp9y
Slc6a8	Anxa2				Lrrc49
Hspb8	Apbb1ip				Ldah
Qdpr	Ier3				Slc25a12
Rangap1	Gm32389				Zfhx4
Mbp	Hspb6				Uqcrb
Dkk3	Pla2g5				Shisa6
Sdc4	Gbp3				Cyp7b1
Cd81	Pld4				Stxbp5
Ptges3	Gm33023				Cacnb2
Baiap3	Tnfrsf12a				Zfp521
Prkx	Gpr55				Cadm1
Cacna2d3	Pcbd1				Cspg5
Hspa1b	Trim30a				Nova1
Knop1	Ifit1				Bcl2
Slc25a29	Spi1				Tns3
Nfkbia	Plekha4				BC028528
L3mbtl4	Procr				Cdh10
Osbpl11	Tnfrsf11b				Ccser1
Hsp90ab1	Cebpb				Smurf2
Itgb8	Lag3				Mmd2
Hilpda	Rasgrp3				Ppp2r2b
Wfs1	Thbs2				Syt9
Aldh1l1	AU020206				Ndufb2
Matn2	Gpnmb				Chac2
Irs2	Ip6k3				Fez2
Slc26a3	Slc22a18				Xrra1
Plec	Cd53				Csmd1
Itpkb	Abi3				Acss1
Myo9b	Ncf1				Unc80
Hsp90aa1	Chac1				Rsrp1
Sytl4	Efna1				Sox2
Aplnr	Cdc20				Lrp1b
Slc39a11	Tacr2				Adarb2
Tshz2	Gm42928				Dcxr
Chi3l1	Trf				Sdk1
Slco3a1	Rrad				Slc1a4
Mras	Cd37				Gpam
Map1b	Gm34256				Aig1
mt-Co3	Layn				Slc35f1
Angptl4	C1rl				Izumo4
Arhgef3	Tnfrsf1b				Rps6
Tpst1	Sertad4				Diaph3
Cryab	Htatip2				Ankfn1
mt-Nd3	H2-T24				Cntnap2
Spp1	Hvcn1				Gnao1
Golgb1	Sema3c				Megf10
mt-Nd4	Ang				Elovl5
Bok	Baiap2l2				Mff
Vcan	Traf1				Pdgfrb
mt-Atp6	Tcf19				Robo3
mt-Cytb	Lgals2				Negr1
Zfp36	Dbndd2				Zbtb20
Rhpn1	Fgd3				Osbpl6
Dnajb2	Zbtb42				Meis2
Hif3a	Tnfrsf10b				Asrgl1
Fkbp5	A730009L09Rik				Sema4a
mt-Nd2	Cdc42ep5				Ugp2
mt-Nd1	Rhod				Chst11
Slc7a2	Plscr2				Selenbp1
mt-Co2	Cd74				Ror1
Itgb4	Ccrl2				Mbd5
Hspa1a	Tmem106a				Nbea
Plekha5	Il18bp				Fam171b
Maob	Osmr				Slc7a10
Lingo1	Cpxm2				Gria1
	Tcaf2				Nsun3
	Nes				Pigc
	Csf1r				Sel1l3
	Rsad2				Ralgapa2
	Bin2				Npas3
	Osgin1				Ttpa
	H2bc8				Mid1
	Apcdd1				Zfp518a
	H2-T23				Tomm7
	Xaf1				Tarbp1
	Parp14				Fam184a
	Tph2				Phka1
	Ube2l6				Tecr
	H2-Ab1				Ppp1r9a
	Mest				Cpq
	Arpc1b
	S100a3
	Fas
	Slfn9
	Gsn
	Akr1b8
	Sulf2
	Irgm1
	Plekhd1
	Endou
	Psmb9
	Itgam
	Adgre1
	Ifit3
	Spag16
	Tubb6
	Lrrc3
	Irgm2
	Ctsh
	Olfml3
	Aldh1b1
	Cxcl16
	Selplg
	BC023105
	Gadd45b
	Cdkn2b
	Tmem140
	Cx3cr1
	H2-Q4
	Asap3
	0610040F04Rik
	Prr5l
	2410004P03Rik
	P2ry6
	Hacd4
	Gpr34
	Scnn1a
	Plpp2
	Neto2
	Rtp4
	Plaat1
	Matn4
	Arhgdib
	Armc3
	Cav1
	Tnfaip8l2
	Gm12691
	Ehd2
	Cited1
	Pdlim2
	Il10ra
	Aif1
	Gm32391
	Rapsn
	Dennd3
	Gadl1
	Igtp
	P2ry13
	Lrrk1
	Osbpl3
	Spata13
	Ccl28
	Gm17709
	C4b
	Sntg2
	Il13ra1
	Dnah1
	Dnai2
	P4ha3
	Pdzd2
	Ifitm10
	Gm41349
	Lcp1
	Galnt6
	Fxyd7
	Klc3
	Gpsm3
	Dpysl3
	Casp8
	Parp10
	Arhgef16
	Minar2
	Ehd4
	Foxj1
	Uba7
	Rgs10
	Syt15
	Serpinf1
	Col5a1
	Sel1l3
	Abhd11os
	Cd274
	Prrx2
	Siglech
	Meig1
	Gngt2
	Rbm46
	Ajuba
	Col4a4
	Etnk2
	Cchcr1
	Dnali1
	Scarf2
	Psmb8
	Prima1
	Cnmd
	Plek
	Cybrd1
	Epb41l4a
	Afap1l2
	Spag8
	Slco2b1
	Psme2b
	Samd9l
	Amz1
	Casp1
	Ifit3b
	Nrm
	Gm27030
	Tent5c
	Bid
	Cdh15
	Lrrc23
	Tgfbr2
	Cdh26
	Lgals1
	Cacna2d4
	Lgals3
	1700086P04Rik
	Shc4
	Pde3b
	Gm48933
	1500009L16Rik
	Bace2
	Dhx58
	Irs3
	Nek11
	Gramd1c
	Dpysl4
	C1qtnf1
	Rab3d
	Irf9
	Enox1
	Piezo1
	C530044C16Rik
	Gsdmd
	Iqcg
	Bfsp2
	A830035O19Rik
	Gal3st1
	Mir670hg
	Kazn
	Ctsc
	Slc25a24
	Rab7b
	C1ql1
	Pierce1
	Rgs9
	A330102I10Rik
	Gadd45a
	Casq1
	Hmox1
	Tnfsf9
	Pawr
	Chil1
	Kazald1
	Galnt10
	Gcnt2
	Myc
	Tap1
	Dhrs1
	Pyroxd2
	Rhoj
	Tekt1
	4933412E12Rik
	Plcxd1
	Inka1
	Fam167a
	Irf1
	St8sia2
	Parp3
	Rnase4
	A530076I17Rik
	Tmem35b
	Nfasc
	Gm11523
	Kif9
	Slc10a3
	Gng11
	Nexn
	Ifitm7
	Cspg4b
	Lgals3bp
	Gpx1
	Gm19426
	Vwa1
	Fxyd3
	Lsp1
	Aldh1l2
	Fam174b
	Mafk
	Ccdc158
	Lefty1
	Sh3bp2
	Cyth4
	Unc93b1
	Tspan4
	Gpat3
	Ppp1r18
	Clic1
	Tns2
	Msn
	Msrb3
	Gm12592
	Tspan17
	Mettl27
	Anxa4
	Ttc12
	Lpxn
	Tex11
	H2-D1
	Cd9
	Pstpip1
	Fhdc1
	Sh2d6
	Ifi35
	Emid1
	Ifit2
	Rbm11
	Mafb
	Nsun7
	Islr
	Emilin1
	Tspo
	Pycard
	Kcnk10
	Niban2
	Ppp1r36
	Capn1
	Smoc1
	Hspa12b
	Shisa8
	Nek6
	Elmo3
	Efna4
	Trim34a
	Agpat4
	Cd83
	Man1a
	Myl9
	Glipr2
	Slc5a3
	Rab32
	Mvp
	Tead2
	H4c9
	Asb16
	Tshr
	Stat6
	Hexb
	Stat1
	Mov10
	F2r
	Ston1
	Ier5l
	Ifi27
	Syt14
	Parp9
	Mcm6
	Togaram2
	Csf1
	Lpo
	Angpt1
	Col16a1
	Gm11992
	Rnf32
	Art3
	Aadat
	Ppic
	Tfcp2l1
	H4c8
	Akna
	Ccdc60
	Slc2a4
	Trim30d
	H1f2
	Morn5
	Ldb3
	Cyb5r3
	Prkab1
	Nfkbie
	Atp2b4
	Gm20743
	Hk2
	Ddx58
	Slc22a4
	Tmem158
	Niban1
	Nbl1
	Fscn1
	Cfap97d2
	Tradd
	Itga5
	Birc3
	Gm10643
	H2-M3
	Gfra1
	P2ry1
	Gbp7
	Riiad1
	Cyp39a1
	Tnxb
	Bbc3
	Ssh3
	Fbxw17
	Cd82
	Dap
	Apobec1
	Rgl1
	Mybl1
	Crlf2
	Pnpo
	Tgfb1
	Pdpn
	Arl4c
	Nipal3
	Cd151
	1700029J07Rik
	Ctps
	Odc1
	4930550C14Rik
	Ankrd42
	Rab29
	Pdlim7
	AI506816
	Vsir
	Tmem220
	Hebp2
	Espl1
	Mcl1
	Relb
	Plcg2
	Fxyd1
	Sema6a
	Dtx3l
	H3c15
	Agpat2
	Zfp703
	Gm26910
	Espn
	Elk3
	Eva1b
	1700003E16Rik
	Trim68
	Gm16364
	Pih1d2
	Gpr45
	Gm4890
	Ddr1
	Mrgpre
	Gm6133
	Ifih1
	Plagl1
	Plpp1
	Frmd8
	Gas2l1
	Sfrp4
	Plxnd1
	Bbln
	H2-DMa
	P2rx6
	Fam114a1
	Prss35
	Amigo3
	Plscr1
	Scarb1
	Sdf2l1
	Saxo2
	Pcdhb7
	Jpt2
	Fzd6
	Katnal2
	Prcp
	Fbxo36
	Ccdc96
	Ugdh
	Kcne1l
	Zfp995
	Tbc1d2b
	Neil2
	Clba1
	Ccdc74a
	Hgf
	Wdr31
	Slc16a1
	1700088E04Rik
	Dpyd
	Hfe
	Cnn3
	Ece2
	Cpxm1
	Tap2
	Abca8b
	Txlnb
	Lipo3
	Chek1
	Gm6548
	Nt5c1a
	Slc41a2
	Ehbp1l1
	Aldh3b1
	Herc6
	A930004D18Rik
	Arvcf
	B4galt5
	Plekha2
	Crip1
	Pros1
	Notch3
	Tapbp
	Cetn4
	Itga1
	Plpp4
	Irak4
	Tep1
	Ecm2
	Hmgcll1
	Tnfrsf21
	Ctsd
	Clip3
	Spata6
	Mrps6
	Cep41
	Plekho1
	Slc25a30
	Anxa7
	Plscr4
	Lgmn
	Rflnb
	Flot1
	Iqck
	Ccdc122
	Timp2
	Rcn3
	Cep112
	Apobec3
	Arhgap11a
	Hk1os
	Sting1
	Prune2
	Marcksl1
	Slc35g2
	Garin5a
	Gm4876
	Slc38a1
	Arhgef6
	Cyba
	Mgmt
	Tgif1
	P2ry12
	Azin2
	Smarca1
	Ankrd44
	Echdc3
	Tmem53
	Cers4
	Efemp2
	Fam161b
	Samd5
	Srd5a3
	Palld
	Tmem176a
	Cryzl2
	Ppfibp1
	Nfkb2
	Tead3
	Retreg1
	Bmerb1
	Polm
	Sipa1
	Slc12a7
	Thbs3
	H2-K1
	Myd88
	2810459M11Rik

### Sheet: Tau-Grubman common DEGs
	Upregulated DEGs					Downregulated DEGs
Human-specific	Tau-specific	Common			Human-specific	Tau-specific	Common
Spag1	Gbp2b	Fos			Nrxn1	Crebbp	Grm3
Tenm4	Tgm1	Stat3			Wif1	Pip4k2b	Arhgap24
Actn4	Cst7	Slc39a14			Nkain3	Cap2	Glud1
Ddr2	Timp1	Inpp5d			Slc1a2	Hlcs	Ptn
Cntnap1	Serpina3i	Mobp			Lrrc4c	Pdzd4	Gpc5
Mfsd11	Itgax	Pdia4			Sgcd	Arhgef18	Frmd4a
Plp1	Ccl5	Map3k14			Esrrg	Arid1a	Nhsl1
Pard3	Clec7a	Crb2			Sat1	Ap3d1	Tenm2
Plod1	S1pr3	Mthfd1l			Dlc1	Carmil1	Srgap3
Clip2	Galr3	Cldn11			Tmem241	Hivep1	Gli3
Mob3b	Pla2g2e	S100a10			Fth1	Ctnnd2	Lsamp
Kcnn3	Calml3	Nkx6-2			Pik3c2a	Slc25a20	Cables1
Pnpla2	Steap4	Tuba1a			Lrrc3b	Otx1	Slc24a3
Tcap	Gm12534	Clic4			Kcnq3	AU022252	Xylt1
Zmiz2	Ifi44	Phldb1			P2ry14	Itsn1	Ctnna2
Pim3	Gldn	Shisa5			Slc4a4	Gldc	Cdh20
Arf2	Fcgr2b	Pth1r			Pde4d	Lrp4	Grid1
Tfeb	Gbp10	Sorbs1			Uty	Nphp3	Zeb1
Gpi1	Serpina3n	Tnfrsf1a			Apoe	Chchd3	Smarca2
Abca3	Slc10a6	Sema3d			Gabra2	Ssbp2	Slco1c1
Otud7b	Apol9b	Slc14a1			Pamr1	Pcdh10	Tspan7
Tomm40	Bcl3	Trim47			Gabrb1	Aass	Pcdh7
Ivns1abp	Oasl1	Igfbp5			Epha6	Zfp512b	Auts2
Hmbox1	Fosl1	Klf6			Prex2	R3hdm4	Mfge8
Colgalt1	Ccl12	Gfpt2			Mgat4c	Eci2	Mmd2
Chdh	Cxcl9	Vim			Adgrb3	Lyrm9	St6galnac5
Rims1	Ccl7	Man1c1			Garnl3	Narf	Slc6a1
Sort1	Cxcl1	Adm			Rorb	Wasf1	Gstm5
Atg13	Serpine1	Samhd1			Rgs7	Ddx23	Asrgl1
Rasd1	Tgtp2	Lamp2			Tmem108	Tmem94	Glul
Fam181b	Gm4815	Ndrg1			Fat3	Rnf214	Mbd5
Gak	Cd52	Rnf19b			Slc8a1	Dffa	Fam171b
Snx19	Slfn8	C1s1			Hes5	Cyth1	Slc7a10
Baiap2	Mx1	Cp			Sh3rf1	Zfp27	Tecr
Mib1	Gm4951	Gmpr			Gria2	Pde8b	Slc6a11
Mapt	Atf3	Ifitm3			Nckap5	Ppp6r2
Ap3d1	Gm12666	Slc6a8			Dio2	Abhd6
Per1	Zbp1	Hspb8			Grid2	5031425E22Rik
Pcx	Oas1a	Mbp			Ntm	Fbxl18
Smad1	Gbp5	Dkk3			Rhoj	Gnaz
Cdr2	Klk6	Galnt15			Brinp3	Dzip1
Cfap54	Ifi47	Nfkbia			Sparcl1	Map4k2
Lmna	Gdf15	Flna			Gpm6a	Dennd5a
C2cd2	Gbp9	Wfs1			Rbms3	Tmem29
Dap3	Cd74	Igfbp7			Adamts17	Dhx8
Pacs2	Phf11d	Adamtsl3			Fstl5	Chd5
Lmntd1	AW112010	Itpkb			Pou6f2	Pyurf
Rbm10	H2-Q6	C3			Tmem132c	Golga4
Eef2k	Il1r2	S100a6			Lmo3	Zfp180
Sec61a1	Gm12250	Slco3a1			Rasl10a	Lurap1
Tppp	Cxcl5	Ahnak			Cadm2	Dlg5
Msln	Iigp1	Aebp1			Erbb4	Ccdc167
Spg7	Tlr2	Gadd45g			Entpd1	Atp6v0a1
Arhgap6	Cdsn	Zfp36			Tnik	Cuedc1
Rnf150	Mmp19	Plce1			Csgalnact1	Nr2e1
Edil3	Lyz2	Hspb1			Scg3	Agpat3
Ensa	Serping1	Cd44			Lrrc7	Amigo1
Rilpl1	H2-Aa	Gfap			Nr4a1	Plxnb1
Myrip	Tnfaip2				1700025G04Rik	Rhobtb2
Dot1l	Ptx3				Fbxl7	Ampd2
Aplp1	Gm42788				Cachd1	Camta2
Ptov1	Cela1				Ephb1	Snrk
Luc7l3	Hpgd				Fgf14	Cs
Arid5b	Slfn2				Fut9	1810014B01Rik
mt-Nd5	Srgn				Pbx1	Prrt1
Mtch1	Ifit1				Rlbp1	Kat6a
Tcf25	Gm5503				Ddah1	Maneal
Atp1b3	Cxcl10				Xkr6	Mfn1
Sap30bp	Tm4sf1				Atl2	Cbx6
Lama5	Gbp2				Klf12	Bckdhb
Dock9	Gm16174				Tubb2a	Fbf1
Colec12	Slc43a3				Magi2	Acot11
Smc5	Oasl2				Slc25a5	Klhl29
Slc38a2	Socs3				Spdye4b	Bcar3
Ezh1	Phf11b				Akap6	Arrb1
Sipa1l3	BC023105				Luzp2	Mapre2
Bin1	Usp18				Msi2	Mast3
Dpysl2	Glycam1				Sncg	Rtel1
Prrc2b	Emp1				Apc	Tcf20
Tprn	Oas1b				Adgrv1	Phactr1
Eno2	C1ra				Nkain4	Mllt6
Baz1b	Met				Ptprg	Dusp8
Ahdc1	Slamf9				Ednrb	Pip5k1c
Tmtc1	Serpinf2				Spon1	Phrf1
Tmc6	Ccl6				Cep85l	Fgd1
Limk2	Gm32389				Etnppl	Fat1
Apbb1	Mpeg1				Tubb2b	Zfp641
St6gal1	Itgb2				Nol4	Cyp2u1
Slc13a3	Slfn9				Intu	Ppp1r16b
Tmem63b	Cd48				Camk4	Garem1
Micall2	Tnfrsf12a				Ppp1r3c	Tnrc18
Lrsam1	H2-Ab1				Alcam	Zc3h7b
Slc27a4	C1qa				Stk33	Shc3
Fkbp4	Gpr84				Adgrl3	Slc7a4
Pdzd4	Ggta1				Pde7b	Nme7
Cpsf4	Ifi27l2a				Gna14	Pfas
Atn1	Ctss				Cirbp	Ttyh1
Pabpc1	Lgals9				Pld5	Puf60
Dync1li2	Slc1a5				Oaf	Dact3
Anln	Net1				Cox20	Pnck
Tanc1	Isg15				Apoc1	Gm48226
Plcd3	Icam1				Chd9	Fam131a
Clk1	Igsf10				Cst3	Gpr156
B4galnt4	Clcf1				Rerg	Gm6556
Bnc2	Cd109				Spdye4a	Pigs
Plod3	Gm6569				Tmem232	Spry2
Slc38a9	Gbp3				Rgs20	Dlg4
Ddrgk1	Gtse1				Sfmbt2	Baz2b
St6galnac6	Ccnd1				Klhl32	Nrsn1
Pkd1	Adgre1				Cd38	Rbbp6
Pi16	Sulf1				Ntrk2	Eps8
Tmem259	Gm13293				Kcnip4	Baalc
Bcor	Anxa3				Plagl1	Prxl2a
Gprc5b	Tagln2				Dchs2	Abr
Cldnd1	Ly86				Col5a3	Fmnl1
Sptan1	Fcgr1				Peli2	Mtor
Rassf4	H2-Oa				Sumf1	Ikzf4
Nfic	Ccl19				Nrxn3	Plk2
Fam107a	Plekha4				Raph1	Coq9
Safb2	Mroh5				Oat	Srebf2
Nhs	Cd14				Eya1	Trak1
Fam20c	C1qc				Enox1	Hipk2
Ralgds	Gbp6				Slc1a3	Limch1
Ece1	Cdkn1a				Egln3	Setbp1
Rgr	Casp12				Ldhb	Ncdn
Csrp1	Cd180				Dlg2	Chd3
Phyhd1	Ube2l6				Nrp2	Dscam
Ahi1	H2-T23				Apcdd1	Cox10
Myrf	Trim30a				S100a1	Syt13
Slc24a4	H2-Eb1				Syne1	Zfyve21
Hdac7	Myo1f				Pdzrn3	Ppp5c
Bcat2	Gm35611				Mamdc2	Chst10
Plxnb2	A2m				Fhit	Hdac4
Ccp110	Rtp4				Ccbe1	Ttbk1
Mapk8ip3	Hrob				Sds	Baiap2
Agfg2	Irf7				Phlpp1	Nr2f1
Pclo	AA467197				Cck	Exd2
Ppfia1	Bst2				Rps25	St3gal4
Ahcyl1	Plscr2				Epb41l2	Nell2
Pnpla6	Pik3r5				Unc5d	Slc35f3
Cdh23	Ifitm6				Gabra4	Spire1
Id3	Flnc				Fmnl2	Tamalin
Stip1	Slc11a1				Foxp1	Brsk1
Bcl6	Cd68				Vav3	Adcyap1r1
Pde4dip	Trem2				Abi1	Kbtbd11
Rgma	Fas				Sesn3	Srrm1
Tmbim1	Lsmem2				Gramd1b	Ppp2r2c
Leng8	Cebpd				Sobp	Usp54
Hsp90b1	Ncf4				Spred1	Dennd1a
Arhgef17	Tagln				Abcd2	Paqr6
Tyro3	Mx2				Ophn1	Cep250
Plxnb1	Tyrobp				Agbl4	Clmn
Daam1	C1qb				Rora	Prex1
Dhcr24	H2-T24				Atp8a1	Fbxl16
Aqp1	Tnfrsf10b				Clybl	Susd4
Synm	S100a11				Rnpc3	Extl1
Dclk1	Tnfrsf11b				Rab34	Bahcc1
Sned1	Fcgr3				Ldlrad4	Tmcc2
Dnajb1	Cd70				Usp9y	Zfp467
Slc20a2	Parp14				Lrrc49	Celf3
Arfgap1	Adamtsl4				Ldah	Trio
Cntn2	H2-Q4				Slc25a12	Zfp516
Atp9a	Tgtp1				Zfhx4	Pkn1
Dusp1	Anxa2				Uqcrb	Adgrl1
Abca2	Gm7932				Shisa6	Gramd4
Arhgap39	Rac2				Cyp7b1	Bicdl1
Psap	Ifit3				Stxbp5	Wscd2
Qdpr	Fcer1g				Cacnb2	Fbxo41
Rangap1	Ly6a				Zfp521	Map3k19
Sdc4	Irf8				Cadm1	9430015G10Rik
Cd81	Lag3				Cspg5	Ptprt
Ptges3	Cacng5				Nova1	Pxmp4
Baiap3	Ssc5d				Bcl2	Papss2
Prkx	Csf3r				Tns3	Eif4g3
Cacna2d3	Ier3				BC028528	Bcl2l2
Hspa1b	Pld4				Cdh10	Coro2b
Knop1	Gm15867				Ccser1	Sipa1l3
Slc25a29	Slc15a3				Smurf2	Rpp14
L3mbtl4	Arhgap25				Ppp2r2b	Fars2
Osbpl11	Cpne8				Syt9	Hpcal4
Hsp90ab1	Osmr				Ndufb2	Timp4
Itgb8	C530044C16Rik				Chac2	Adam11
Hilpda	Hspb6				Fez2	Stx1b
Aldh1l1	Samd9l				Xrra1	9030407P20Rik
Matn2	Pik3ap1				Csmd1	Spred2
Irs2	Xaf1				Acss1	Vps37b
Slc26a3	Emp3				Unc80	Il18
Plec	Ebi3				Rsrp1	Specc1
Myo9b	Irgm2				Sox2	Camk2n1
Hsp90aa1	Nuak2				Mast4	Atp2b2
Sytl4	Jak3				Lrp1b	Kcnc3
Aplnr	Chl1				Adarb2	Tomm40l
Slc39a11	Tph2				Dcxr	Src
Tshz2	H2-Q7				Sdk1	Spef1
Chi3l1	Il1r1				Slc1a4	Prelid3a
Mras	Thbs2				Gpam	Npas2
Map1b	Vav1				Aig1	Gprin1
mt-Co3	Sbno2				Slc35f1	Fzd4
Angptl4	Il13ra1				Izumo4	Ppp1r12b
Arhgef3	Tgm2				Rps6	Irak2
Tpst1	Fcrls				Diaph3	Dmtn
Cryab	Hck				Ankfn1	Camk2b
mt-Nd3	Gpnmb				Cntnap2	Amot
Spp1	Lrg1				Gnao1	Mir9-3hg
Golgb1	Lgals3				Megf10	Smpd2
mt-Nd4	Itga2b				Elovl5	Hagh
Bok	Cd300c2				Mff	Hdhd2
Vcan	Irgm1				Pdgfrb	Syngap1
mt-Atp6	Endou				Robo3	Parvb
mt-Cytb	B3gnt8				Negr1	Slc46a1
Rhpn1	Igtp				Zbtb20	Syp
Dnajb2	Gm42928				Osbpl6	Gm48623
Hif3a	Layn				Meis2	2310015A10Rik
Fkbp5	Laptm5				Sema4a	Zswim5
mt-Nd2	Dnajb13				Ugp2	Fry
mt-Nd1	St14				Chst11	Rps6kl1
Slc7a2	0610040F04Rik				Selenbp1	Pfn4
mt-Co2	Capg				Ror1	Slc25a19
Itgb4	Kcns1				Nbea	Dpysl2
Hspa1a	Efna1				Gria1	Aqp11
Plekha5	Cited1				Nsun3	Pou3f3
Maob	Lat2				Pigc	Foxo4
Lingo1	Ncf1				Sel1l3	Nsg2
	Rasal3				Ralgapa2	Slc25a18
	Tcf19				Npas3	Fads2
	Maff				Ttpa	Emp2
	Ptpn6				Mid1	Cplx2
	Uba7				Zfp518a	Parp6
	Spint1				Tomm7	F730043M19Rik
	Kcnk6				Tarbp1	Gucd1
	S100a3				Fam184a	Prdm16os
	Aldh1b1				Phka1	Arglu1
	Cd24a				Ppp1r9a	9430041J12Rik
	Abhd11os				Cpq	Hsd11b1
	Tnfrsf1b					Rab15
	Rasgef1c					Dpp6
	Sntg2					Cdh4
	Ifit3b					Lzts3
	Asap3					Hrh1
	Aspg					Fgf1
	Gm3375					Kcnj11
	A730009L09Rik					Ccdc177
	Apbb1ip					Wipf3
	Slc22a18					Rims1
	Uhrf1					Sox21
	Col4a6					Slc25a42
	Tnfaip8l2					Ncor2
	Nlrc5					Otud7a
	Chac1					Cntrl
	Bace2					Pnma8a
	Rsad2					Zfp341
	Gsn					Adgrl2
	H2-D1					Sptan1
	Rhod					Dop1b
	Gm30085					Speg
	Pqlc3					Ica1
	Itgam					Armcx4
	Tifab					Sirt7
	Ehd2					Acly
	Ccn2					Hes1
	Ip6k3					Tmem109
	Slpi					Cracd
	Mboat1					Palmd
	Fermt3					Slc9a3r1
	Ecm1					Rph3a
	S100a4					Brinp1
	Gm21104					Plch2
	Junb					Map1b
	Ifitm10					Dscaml1
	Gpr55					Sprn
	Sema3c					Syt5
	Plau					Tlcd3b
	Ucma					Apba2
	Parp10					Mpped1
	Sulf2					Tox2
	Cx3cr1					Gfod1
	Csf1r					Lrrc45
	Ly6e					Znrf3
	Spi1					Slc29a2
	Cox6a2					Plcb1
	Col5a3					Gm10644
	Gm15345					Zfp282
	Neto2					Polr3h
	P2ry6					Syn1
	Psmb8					Cnih3
	Sctr					Ptpru
	Tmem106a					Zc3h13
	Bin2					Zfp318
	Fgd3					Fgfr3
	Gm28836					D930007J09Rik
	G530011O06Rik					Rgs3
	Hcls1					Slc6a9
	Il6ra					Fbln2
	Foxj1					Gm3764
	Isg20					Adgrb2
	AU020206					Nefl
	Il18bp					Cnih2
	Zbtb42					Lgr4
	Nes					Nalf1
	Lpar1					Pnma8b
	Pdlim2					Hdac11
	Irf5					Snn
	Sel1l3					Septin6
	Ctsh					Trim8
	Psmb9					Rap1gap
	Prr5l					Unc5a
	Lrrk1					Scrt1
	Olfml3					Tmem151b
	Havcr2					Lmo7
	Matn4					Fam193b
	Arpc1b					C030037D09Rik
	Ifit1bl2					Fam13c
	Cchcr1					Prob1
	Ang					Cacnb3
	Afap1l2					Ccdc34
	Nckap1l					Tomm6os
	Meltf					Ahcyl1
	Gna15					Tmem44
	Prrx2					Mmp24
	Gpx3					St8sia5
	Rhoj					Hdhd5
	Fank1					Fam110b
	Ccrl2					Brsk2
	Cd274					Islr2
	Aif1					Bcl7a
	Cxcl16					B3gat1
	Tcaf2					Lrrc75b
	Enkur					Tril
	Hmox1					Rimbp2
	Cd37					Abhd1
	Slc2a4					AW011738
	Casp8					Cmc4
	Dbndd2					Hpca
	Lpo					Snca
	C1qtnf1					Pgbd5
	P2ry13					Nefh
	Fxyd7					Erc2
	Ifit2					Sult1a1
	Socs1					Apln
	Tubb6					Kifc3
	Wnt5b					Hbegf
	Adap2					Ypel4
	Casq1					Nat8l
	Syt15					Gm11266
	Bid					Deaf1
	Tmem140					Phgdh
	Irf9					Gm20083
	Procr					D430019H16Rik
	C1rl					Rapgefl1
	Tap1					Pmf1
	Col2a1					Kcnt1
	C4b					Nudt3
	Ddx58					Lyrm4
	Parp9					Sertm1
	Glipr2					Rasal1
	Scnn1a					Zfp30
	Plpp2					Traip
	Dpysl3					Dhrs13
	Pcbd1					Mertk
	Unc93b1					1110002L01Rik
	Armc3					Frat1
	Cav1					Smpd3
	Fgf18					Rassf2
	Casp1					Rasgef1a
	Apcdd1					Tmem121b
	Apod					Gm35040
	Parp3					Smim45
	Gpsm3					Ccdc85c
	Mlph					Ksr2
	Cebpb					Lrrtm1
	Cebpa					Lypd1
	Scarf2					Rap1gap2
	Card9					2310022B05Rik
	Hvcn1					Mmab
	Gm44878					Pcsk2
	Gbp7					Mxd1
	Gadl1					Dipk1c
	St8sia2					Olfr287
	Dnah1					Scaf1
	Lck					Begain
	Siglech					Kcnmb4
	Stat1					Nwd1
	Il3ra					Ptch1
	Myc					Fv1
	Phlda3					Cadps2
	Opalin					Dnm1
	Gadd45a					Elavl3
	Aadat					Ttyh3
	Lgals3bp					Slc27a1
	Il10ra					Gfra4
	Dhrs1					Iqsec3
	Cd83					Plekho2
	Gcnt2					Gm26588
	Gsdmd					Clstn2
	Def6					Mical2
	Hacd4					Mdga1
	Chil1					Paqr7
	P4ha3					Cacng2
	Dtx3l					Kirrel3
	Slc7a8					Kcnj16
	Fes					Galnt18
	Pawr					Calr4
	Gm10575					Pim2
	Abi3					Ina
	Akap12					Kcnq4
	Ifi27					Lingo1
	1700007L15Rik					Ankrd35
	Gfra1					Nek8
	Ighm					Ptk2b
	Plek					Nrn1
	Col5a1					Tmem191c
	Ajuba					3110082J24Rik
	Rbm11					Srrm4
	Rin3					Stum
	B2m					Cdk12
	Ccdc3					Smyd1
	Hk2					L1cam
	Rgs10					Adra1d
	D030028A08Rik					Sema4b
	Msn					4933431E20Rik
	Rab7b					Cygb
	Akr1b8					Lingo4
	Plat					Tspoap1
	Dhx58					Gucy1a1
	Abca1					AA387883
	H2-M3					Jag2
	Galnt6					Vegfa
	Bdkrb2					Acat2
	Odc1					Pacsin1
	Mrps6					Arpp21
	Trim30d					Cracdl
	Dnali1					Amer3
	Ifi35					Ppp1r1b
	Gm44710					Sptbn2
	H2-T10					Neurl1b
	Ifitm7					Chst1
	P2ry1					Mutyh
	Psrc1					Fgf11
	S100a7a					Rfxank
	Gm44148					Cacng3
	Tspan4					Myt1l
	Trim34a					Jph4
	Cdt1					Psd
	Minar2					Etv5
	Gm7993					A430027H14Rik
	Apobec1					Acaa2
	Kazn					Kalrn
	Nupr1					Pank1
	2410004P03Rik					Gal3st3
	Col9a2					Olig2
	Irf1					Adcy1
	Rab29					Rbfox3
	Gm16793					Ckmt1
	Ston1					Rin1
	Igfbp4					Dhrs11
	1500009L16Rik					Ngef
	Cnmd					Kcnj4
	Slc10a3					Tenm4
	Rasgrp3					Dact2
	Tgfbr2					Kcnk2
	Kdelr3					Sc5d
	Togaram2					Slc25a47
	Pros1					Inka2
	Capn1					Trerf1
	Podn					Mir124a-1hg
	Bcas1					Dnai1
	Tmem119					Prpf40b
	Slc22a4					Caln1
	Slc5a3					Gabbr1
	Klhdc8a					Lmtk3
	Arhgap45					Kcnab2
	Lsp1					Rnd2
	Prss23					Slc9a5
	Ephx1					Mast1
	Itga1					Myrip
	Plp2					Arhgap33
	Gngt2					Nos1ap
	Etnk2					Prdm8
	Cmpk2					Slc12a5
	Fam174b					Car2
	Dennd3					Mmp14
	Ager					Gm45767
	Alox5ap					Ebf4
	St3gal1					Msx1
	BC049762					Grin2c
	Mog					Mgat5b
	S1pr5					Abca7
	Pdpn					Fam189a1
	Osbpl3					Slc8a2
	Nek11					Cdk11b
	Cdh15					Pitpnm3
	Rab32					Nsdhl
	Tmeff2					Panx2
	Gpx1					Dagla
	Pllp					Lrrc24
	Nek6					Actn2
	Chn2					Lzts1
	Cnn3					Sipa1l1
	Gadd45b					Caskin1
	Ifih1					Mtss2
	4933412E12Rik					Traf4
	Arhgap22					Cdk5r2
	Fam167a					Cux2
	Shisa8					Sez6l
	Lmod1					Ajap1
	Spata21					Ppp1r3d
	Anxa4					Unc13a
	Slco2b1					Faim2
	Clec2d					Ly6h
	Gm45091					Mmp15
	Herc6					Tmem240
	H4c8					Kcng1
	Sh2d6					Zfpm1
	Tmsb4x					Gpd1
	Bicc1					C630043F03Rik
	H4c9					Htr6
	Lmo2					Dpf3
	Myd88					Prmt8
	Stat6					Rtn4r
	Ppic					Grin1
	2310068J16Rik					Kcnip2
	Ctsc					Ptms
	Tfcp2l1					Add2
	Map3k6					Bcl11a
	Fhdc1					Agt
	Niban2					Gabrd
	Pdzd2					Tbata
	Gjb1					Slc17a7
	Rasgef1b					Htra1
	Arhgdib					Dgkg
	Tbc1d2b					Rab26
	Hexb					Abhd8
	Sh3bp2					Rasgrf1
	Enox1					Aplp1
	Sgca					Cbfa2t3
	Kifc1					Crtac1
	Mag					Mir124-2hg
	Bdnf					Emx2
	H2-K1					Prr36
	Gm16008					Gm7901
	Pxdc1					Neurl1a
	Vwa1					Sox8
	Slc16a1					Amer2
	Cyth4					Adra2c
	Dnai2					Gucy2e
	Tns2					Wscd1
	Trim21					Lrrc10b
	Traf1					2900052N01Rik
	Noct					Pgp
	Ddr1					Grin3a
	Ppp1r14a					Sptbn4
	Stat2					Amhr2
	Ccdc40					Pygm
	Gng11					Elfn2
	Mafb					Carmil2
	Iqcg					Pmepa1
	Ctsb					Camkv
	Mcl1					Kcnq2
	Synpo					Grm2
	Relb					Tlcd1
	Dpysl4					Adgrg1
	Pdyn					Actl6b
	Fbln5					Pmm1
	Slc38a1					Cpne6
	Tgif1					Sptb
	Ctps					Sypl2
	Rnase4					Pmvk
	Pyroxd2					Kcnab3
	Serpinf1					Col23a1
	Plpp4					Fads1
	Fxyd1					Cbs
	P2ry12					Bsn
	Csf1					Phf19
	Parvg					Chrm1
	Chgb					Sbk1
	Cd151					Fam228b
	Arhgef33					Atp1a3
	Mov10					Masp1
	Itga5					Sema4f
	Rcan2					Fmo1
	Cacna2d4					Ptpn5
	Hspb2					D430041D05Rik
	Mt2					Matk
	Rflnb					Il17rd
	Eif2ak2					Emx2os
	Ermn					Phactr3
	Nfkbie					Celf5
	Hebp2					Mpp2
	Lgals1					Rprml
	1700001G11Rik					Cacng8
	Fth1					Shisa7
	Mal					Camk2a
	Crispld2					Jph3
	Gm42047					Agap2
	Ppp1r18					Lss
	Acsl5					Prrt3
	Tax1bp3					BC055402
	Pycard					B3gat2
	Man1a					Dusp1
	Pnpo					Grm4
	Sh3bp4					Ccn3
	Timp2					Trim9
	1810062O18Rik					Cpne7
	Lrrc23					Gm43305
	Clic1					Smim10l2a
	Trim25					Gm42884
	Apobec3					Slc30a3
	H2-T22					Efhd2
	Batf2					Lhx2
	Nfasc					Wnk2
	Selplg					Ncan
	Prkar1b					Abcc8
	Pvt1					Dlgap3
	Tspo					Gli1
	Scd3					Slc30a10
	Gm6548					Gm49284
	Zfp703					Spsb4
	Akna					Bhlhe22
	Dpyd					Kcnc4
	Clba1					Crhr1
	H2-DMa					Prkcg
	Jpt2					H1f10
	Mafk					Fam163a
	Fbxw17					Gm29367
	Map3k20					Slit3
	Tmem202					Fam210b
	Mvp					Sall3
	Hfe					Doc2b
	Rasa4					Kcnj9
	Rida					Kifc2
	Smoc1					Angptl4
	Col4a5					Gpr162
	Aqp4					Pantr1
	Odad4					Cnksr2
	Lrtm2					St8sia3
	Pde1b					Slit1
	Prkab1					Bcan
	Rgl1					Shank1
	F2r					Myh7b
	Gm9905					Rtn4rl2
	Fzd6					Fgf13
	Ecm2					Miat
	Slc25a21					Srrm3
	Frmd8					Nos1
	Myl12a					Hmgcs2
	AI506816					Teddm2
	Rnf122					Rnf112
	Gbe1					Tmem132a
	Tgfb1					Dhrs3
	Pcdhb7					Myorg
	Cfap126					Vstm2l
	Rnf213					Acss2
	Antxr2					Sstr3
	Fgd2					Ephb3
	Morn5					Sstr4
	Trim13					Aifm3
	Nrg1					Ddn
	Fa2h					Kif5a
	B4galt5					Arhgap10
	Prdx6					Lin7b
	Tspan17					Otof
	Cyb5r3					Kcnk3
	Gas2l1					Nphs1
	Hgf					Fjx1
	Gm35290					Hmgcr
	Mocos					C230057M02Rik
	Elmo3					Vwa5b2
	Ctnnal1					C1ql2
	Rwdd3					Mlip
	Sgpl1					Gm27032
	Ifngr1					Fibcd1
	Mdfic					Fam184b
	Kcne1l					Ppil6
	Dap					Ntsr1
	Gm12592					Icam5
	Pter					Csdc2
	Cd9					A730020M07Rik
	Nbl1					Bbox1
	Plcg2					Flrt1
	Ascl1					Shisa9
	Nfkb2					AI849053
	Ripk2					Myo5b
	Ephb2					Ccdc103
	Trmt6					Nrarp
	Thbs4					Cacna1i
	Tap2					Tesc
	Cd63-ps					Shisal1
	Plscr1					Fzd2
	Aldh1l2					Igsf21
	Adamts4					Tmem97
	Tubb4a					Itpka
	Art3					Gm54798
	H1f2					Fdft1
	Pcdhb9					Trmt9b
	Ano6					Sqle
	Ccdc184					Abcb9
	Anxa5					A230005M16Rik
	Palld					Sapcd2
	Cttn					Gm10629
	Stmn1					Zfp831
	Vsir					Cyp4f15
	Frzb					Gm45605
	Efemp1					Impa2
	Arl4c					Gpt
	Gm37805					Gabbr2
	Rpap3					Msmo1
	Ssh3					Dmp1
	Vat1					Myh7
	Myo1c					Kcnh3
	Plpp1					D030046N08Rik
	Trim12c					Myom3
	Anxa7					Gsg1l
	Pfkp					Dclk3
	Mt1					Adra1b
	Add3					Insig1
	Acvr1b					Gm20636
	Ifitm2					Egfl6
	Efemp2					Cfap100
	Sesn2					Scd1
	Amz1					Colq
	Spidr					Dlk2
	Nrros					Necab3
	Dnai4					Rnf165
	Rprm					Idi1
	Tnfrsf21					B130046B21Rik
	Tmem43					Tekt5
	Thoc6					Tnfrsf25
	Snhg1					Slc13a5
	Flot1					Pcyt2
	Tep1					Slc26a4
	Mgst1					Egfl8
	Rtn4					Chp2
	Lgmn					Plk5
	Arvcf					Tmem82
	Galnt10					Krt2
	Traf3ip2					Ldlr
	Ctf1					Sema5b
	Cspg4b					Tnc
	Irak4					Kif21b
	Col16a1					Ltk
	Prune2					Btbd17
	Itm2c					Dhcr7
	Snhg8					Mvk
	Tapbp					Hmgcs1
	Igsf1					Etv4
	Catip					BC006965
	Car10					Tle2
	Eva1c					Bcas1os2
	Fstl1					C030018K13Rik
	Hmga1					Gm27239
	Gm20743					Gng13
	Tead3					Slc25a34
	Prag1					2810407A14Rik
	Elk3					Gm29491
	Tpm4					Ranbp3l
	Plekhh1					Hapln3
	Cavin1					Fdps
	Slc12a7					Rtp1
	Lcmt2					Kirrel2
	Slc39a1					4933427I22Rik
	Midn					Stard4
	Edem1					Gdf10
	Rps27l					Gm26397
	Tor3a					Dhcr24
	Cttnbp2nl					Abca8a
	Ccnd2					Tm7sf2
	Ttc9					Epop
	Lif					AY036118
	Nipal3					Gm3571
	Sumf1					Cyp51
	Nkain1					Mvd
	Arpc5					Heyl
	Kcnk10					Gm11627
	Trp53					Alpl
	Ugdh					Nphs1os
	Sipa1					4933416E14Rik
	Zc3hav1					Rhcg
	Snx10					Mir3093
	Ttc12					Clic3
	Sema6a					Cox8b
	Mitd1					Mir212
	Plxdc2
	Rab3d
	Olfml2b
	Pdgfa
	Jade2
	Tspan18
	Cthrc1
	Gpam
	Tmco4
	Cd63
	Nln
	Lypla2
	Sav1
	Vwa5a
	Nfe2l2
	Ctsd
	Agpat4
	2810459M11Rik
	Bmerb1
	Lats2
	Samd4
	Mrgpre
	Fen1
	Ccdc74a
	Rapgef3os2
	Tpm3
	Capns1
	Icosl
	Armc10
	Galk2
	Antxr1
	Ltv1
	Sat1
	Cyb5r1
	Pfkfb3
	Syngr2
	Nt5c1a
	Adamts1
	Iqck
	Arhgef6
	Mtmr11
	Poglut3
	Tagln3
	Kctd10
	Znfx1
	Ncam2
	Kcna6
	Osbpl5
	Ildr2
	Cryzl2
	Armcx6
	Pdgfrl
	Tmem176a
	Ftl1
	Glt8d1
	Xrcc5
	Srd5a3
	E130317F20Rik
	Efr3b
	Spsb1
	Rcn1
	Parp12
	Mcm2
	Clip3
	Golm1
	Il17d
	Snx2
	Ptgfrn
	Rgs9
	Tapbpl
	Tab2
	Spats2l
	Cadps
	Pcdhgc5
	Nfkb1
	Pcbp3
	Tnip2
	Txnrd1
	Ass1
	Sptlc2
	Spg21
	Nipsnap3b
	Btg2
	Gnl3
	Rbm43
	Bcar1
	Cited2
	Slc44a2
	Acot9
	Ccdc191
	Micu2
	Ctsl
	1600014C10Rik
	Fscn1
	Cyp7b1
	Endod1
	Ranbp9
	Ripk1
	Arhgef4
	Zeb2os
	Pus7
	Glb1l
	Slc41a1
	Akr1b3
	9330121J05Rik
	Clip4
	Dync2li1
	Acvr1
	Fam189a2
	Grik4
	Stk40
	Tmem131l
	Slc16a2
	1110038B12Rik
	Stom
	Rabggta
	Ptbp1
	Plxnb3
	Abcc4
	Plgrkt
	Glis3
	Boc
	Slain1
	Pcdhga8
	Ampd3
	Dnaaf5
	Cd302
	Hspbap1
	Sidt2
	Adipor1
	Rcan1
	Il6st
	Syde1
	Lrp11
	Fam241b
	Ier5
	Pml
	Tmem176b
	Actl6a
	Steap3
	Mpp1
	Abcc1
	Cers2
	Ak2
	Arhgap17
	Cln5
	Tmem63a
	Plxnd1
	Gba
	Oat
	Adra2a
	Lrrc8d
	Rsu1
	Adgra1
	Actg1
	Tgfb3
	Aen
	Znhit6
	Lrrc59
	Capn2
	Dhx32
	Tmem192
	Dnaaf10
	Adora1
	Pcdhga10
	Poc1b
	Prrc1
	Slc2a10
	Npm1
	Hacd2
	Emd
	Txndc17
	Srxn1
	Tbca
	Tspan15
	Kmt5a
	Spcs1
	Ankrd13a
	Msh6
	B4galt4
	Rnf130
	Kremen1
	Wdr1
	Polr1e
	Aldh18a1
	Nfatc1
	Farp2
	Plcd4
	Eif4a1
	Parn
	Cdk5rap2
	Pyroxd1
	Anp32b
	Rars
	Capn5
	Ggact
	Gas5
	Serpinb6a
	Tdrd7
	Rcbtb2
	Pxk
	Lta4h
	M6pr
	Tfe3

### Sheet: Common APP-Tau-Grubman
Common upregulated DEGs in APP, Tau, Grubman					Common downregulated DEGs in APP, Tau, Grubman
Stat3					Grm3
Slc39a14					Gpc5
Inpp5d					Srgap3
Pdia4					Slco1c1
Map3k14					Pcdh7
Crb2					Auts2
S100a10					Mfge8
Tuba1a					St6galnac5
Phldb1					Slc6a1
Shisa5					Gstm5
Pth1r					Glul
Sorbs1					Slc6a11
Tnfrsf1a
Slc14a1
Trim47
Igfbp5
Klf6
Gfpt2
Vim
Man1c1
Ndrg1
Rnf19b
C1s1
Cp
Gmpr
Ifitm3
Galnt15
Flna
Igfbp7
Adamtsl3
C3
S100a6
Ahnak
Aebp1
Gadd45g
Plce1
Hspb1
Cd44
Gfap
